# SREBP-mediated gene expression regulation is essential for the intrinsic fungicide tolerance and antagonism in the fungal biocontrol agent *Clonostachys rosea*

**DOI:** 10.1101/2024.02.26.582079

**Authors:** Edoardo Piombo, Georgios Tzelepis, Alma Gustavsson Ruus, Vahideh Rafiei, Dan Funck Jensen, Magnus Karlsson, Mukesh Dubey

**Author notes:** Should be considered the joint first author (Edoardo Piombo, Georgios Tzelepis).

## Abstract

Sterol regulatory element-binding proteins (SREBPs) are a family of transcription factors known to regulate sterol biosynthesis and homeostasis in fungi. For this reason they have a role in several biological processes, including virulence, fungicide tolerance, hypoxia adaptation, lipid and carbohydrate metabolisms, and iron homeostasis. While the biological function of SREBPs in yeast and filamentous fungal species pathogenic to humans and plants is known, their role in fungal biocontrol agents (BCAs) is still elusive. This study aimed to investigate the biological and regulatory function of SREBPs in the BCA *Clonostachys rosea*, with a focus on their role in fungicide tolerance, hypoxia adaptation and antagonisms. The *C. rosea* genome contains two genes (*sre1* and *sre2*) coding for SREBPs and one gene each coding for Insulin induced gene (INSIG) and SREBP cleavage-activating protein (SCAP), required for SREBP-mediated ergosterol biosynthesis in fungi. Deletion of *sre1* resulted in mutants with pleiotropic effects, including the reduced ability to grow on media supplemented with proline (active ingredient prothioconazole) and cantus (active ingredient boscalid) fungicides, hypoxia mimicking agent CoCl2, cell wall stressor SDS, and increased growth rate on medium supplemented with caffeine, compared with *C. rosea* wild type (WT). In addition, the antagonistic ability against the fungal hosts *Botrytis cinerea* and *Rhizoctonia solani* was affected when *sre1* was deleted. However, no significant difference between *sre2* deletion strains and *C. rosea* WT was found for any of the tested phenotypes. To investigate the regulatory role of SRE1, the transcriptome of *C. rosea* WT and a *sre1* deletion strain was analyzed. The transcriptome analysis identified differentially expressed genes in the *sre1* deletion strain associated with carbohydrate and lipid metabolism, respiration, iron homeostasis, and xenobiotic tolerance. Moreover, genes coding for polyketide synthases and chitinases with a proven antimicrobial role were downregulated in the mutant, corroborating the reduced antagonism phenotypes. In summary, this work sheds light on the regulation role of transcription factor SRE1 while also exploring its effect on regulating the antagonistic activity and fungicide resistance of *C. rosea*, giving us helpful knowledge to design applications of this organism in IPM strategies.
