## Supplementary table 1 for "SREBP-mediated gene expression regulation is essential for the intrinsic fungicide tolerance and antagonism in the fungal biocontrol agent *Clonostachys rosea*"

### Sheet: INSIG
jgi|Acremonium chrysogenum|983|ACRE_074860T0	Acremonium chrysogenum
jgi|Beauveria bassiana|8159|BBA_08159m.01	Beauveria bassiana
jgi|Beauveria brongniartii|5906|transcript_OAA36905	Beauveria brongniartii
jgi|Claviceps purpurea|4168|transcript_CCE31315	Claviceps purpurea
jgi|Cordyceps militaris|7335|CCM_07354m.01	Cordyceps militaris
jgi|Cylindrocarpon olidum|322176|CE322175_3206	Cylindrocarpon olidum
jgi|Dactylonectria estremocensis|116023|CE116022_5871	Dactylonectria estremocensis
jgi|Dactylonectria macrodidyma|510697|CE510696_4542	Dactylonectria macrodidyma
jgi|Drechmeria coniospora|3962|transcript_KYK56965	Drechmeria coniospora
jgi|Escovopsis weberi|1248|rna-gnl|WGS_LGSR|ESCO_001248-RA_mrna_ESCO_001248	Escovopsis weberi
jgi|Fusarium graminearum|6475|FGSG_05584T0	Fusarium graminearum
jgi|Fusarium solani|548451|gm1.8697_g	Fusarium solani
jgi|Fusarium verticillioides|19220|FVEG_06907T2	Fusarium verticillioides
jgi|Hirsutella minnesotensis|8522|rna-gnl|WGS_JPUM|HIM_07444_T0_HIM_07444	Hirsutella minnesotensis
jgi|Hypomyces perniciosus|5206|FUN_005073-T1	Hypomyces perniciosus
jgi|Hypomyces rosellus|10454|FUN_010678-T1	Hypomyces rosellus
jgi|Ilyonectria europaea|519962|CE519961_2165	Ilyonectria europaea
jgi|Isaria fumosorosea|3315|transcript_OAA58752	Isaria fumosorosea
jgi|Lecanicillium lecanii|7201|transcript_OAA76256	Lecanicillium lecanii
jgi|Metarhizium acridum|5019|MAC_05019m.01	Metarhizium acridum
jgi|Metarhizium anisopliae|4938|transcript_KID69673	Metarhizium anisopliae
jgi|Metarhizium brunneum|2866|XM_014686903.1	Metarhizium brunneum
jgi|Moelleriella libera|2111|rna-gnl|WGS_AZGY|AAL_mRNA05610_AAL_05610	Moelleriella libera
jgi|Neonectria ditissima|7041|AK830_g537T0	Neonectria ditissima
jgi|Ophiocordyceps australis|576|transcript_PHH66051	Ophiocordyceps australis
jgi|Ophiocordyceps camponoti-rufipedis|2434|transcript_PHH80233	Ophiocordyceps camponoti-rufipedis
jgi|Ophiocordyceps kimflemingae|4087|transcript_PFH58163	Ophiocordyceps kimflemingae
jgi|Pochonia chlamydosporia|6939|VFPPC_13623T0	Pochonia chlamydosporia
jgi|Purpureocillium lilacinum|1340|transcript_OAQ95232	Purpureocillium lilacinum
jgi|Stachybotrys chlorohalonata|8312|transcript_KFA62343	Stachybotrys chlorohalonata
jgi|Stachybotrys elegans|475028|gm1.2537_g	Stachybotrys elegans
jgi|Tolypocladium capitatum|981|transcript_PNY25808	Tolypocladium capitatum
jgi|Tolypocladium ophioglossoides|7933|transcript_KND92177	Tolypocladium ophioglossoides
jgi|Tolypocladium paradoxum|1168|transcript_POR37896	Tolypocladium paradoxum
jgi|Torrubiella hemipterigena|6431|VHEMI05986-1	Torrubiella hemipterigena
jgi|Trichoderma atroviride|166982|gw1.20.271.1	Trichoderma atroviride
jgi|Trichoderma harzianum|92039|e_gw1.11.543.1	Trichoderma harzianum
jgi|Trichoderma reesei|122994|estExt_fgenesh5_pg.C_170060	Trichoderma reesei
jgi|Ustilaginoidea virens|2085|UVI_02037460	Ustilaginoidea virens

### Sheet: SCAP
jgi|Acremonium chrysogenum|3542|ACRE_029010T0	Acremonium chrysogenum
jgi|Beauveria bassiana|7210|BBA_07210m.01	Beauveria bassiana
jgi|Beauveria brongniartii|9452|transcript_OAA45255	Beauveria brongniartii
jgi|Claviceps purpurea|2574|transcript_CCE29996	Claviceps purpurea
jgi|Cordyceps militaris|3912|CCM_03924m.01	Cordyceps militaris
jgi|Cylindrocarpon olidum|282734|CE282733_8357	Cylindrocarpon olidum
jgi|Dactylonectria estremocensis|438073|e_gw1.5.917.1	Dactylonectria estremocensis
jgi|Dactylonectria macrodidyma|281388|CE281387_43082	Dactylonectria macrodidyma
jgi|Drechmeria coniospora|6232|transcript_KYK54306	Drechmeria coniospora
jgi|Escovopsis weberi|3600|rna-gnl|WGS_LGSR|ESCO_002552-RA_mrna_ESCO_002552	Escovopsis weberi
jgi|Fusarium graminearum|8631|FGSG_07450T0	Fusarium graminearum
jgi|Fusarium solani|580865|MIX24394_2366_20	Fusarium solani
jgi|Fusarium verticillioides|2523|FVEG_07806T2	Fusarium verticillioides
jgi|Hirsutella minnesotensis|3711|rna-gnl|WGS_JPUM|HIM_04987_T0_HIM_04987	Hirsutella minnesotensis
jgi|Hypomyces perniciosus|10639|FUN_010385-T2	Hypomyces perniciosus
jgi|Hypomyces rosellus|1236|FUN_001271-T1	Hypomyces rosellus
jgi|Ilyonectria europaea|1484732|e_gw1.9.829.1	Ilyonectria europaea
jgi|Isaria fumosorosea|9558|transcript_OAA66236	Isaria fumosorosea
jgi|Metarhizium acridum|2409|MAC_02409m.01	Metarhizium acridum
jgi|Metarhizium anisopliae|10696|transcript_KID63893	Metarhizium anisopliae
jgi|Metarhizium brunneum|7118|XM_014691274.1	Metarhizium brunneum
jgi|Moelleriella libera|4460|rna-gnl|WGS_AZGY|AAL_mRNA07429_AAL_07429	Moelleriella libera
jgi|Neonectria ditissima|10461|AK830_g4924T0	Neonectria ditissima
jgi|Ophiocordyceps australis|3747|transcript_PHH64890	Ophiocordyceps australis
jgi|Ophiocordyceps camponoti-rufipedis|11|transcript_PHH81171	Ophiocordyceps camponoti-rufipedis
jgi|Ophiocordyceps kimflemingae|5312|transcript_PFH57254	Ophiocordyceps kimflemingae
jgi|Pochonia chlamydosporia|11605|VFPPC_18006T0	Pochonia chlamydosporia
jgi|Purpureocillium lilacinum|9637|transcript_OAQ85335	Purpureocillium lilacinum
jgi|Stachybotrys chartarum|6482|transcript_KFA75440	Stachybotrys chartarum
jgi|Stachybotrys chlorohalonata|8042|transcript_KFA62597	Stachybotrys chlorohalonata
jgi|Stachybotrys elegans|343045|gw1.7.939.1	Stachybotrys elegans
jgi|Tolypocladium capitatum|729|transcript_PNY18333	Tolypocladium capitatum
jgi|Tolypocladium ophioglossoides|5040|transcript_KND93917	Tolypocladium ophioglossoides
jgi|Tolypocladium paradoxum|46|transcript_POR33996	Tolypocladium paradoxum
jgi|Trichoderma atroviride|53005|Triat1.e_gw1.16.25.1	Trichoderma atroviride
jgi|Trichoderma harzianum|90721|e_gw1.9.303.1	Trichoderma harzianum
jgi|Trichoderma reesei|81939|estExt_GeneWisePlus.C_280239	Trichoderma reesei
jgi|Ustilaginoidea virens|6145|UVI_02022290	Ustilaginoidea virens

### Sheet: SRE1
jgi|Acremonium chrysogenum|3386|ACRE_027990T0	Acremonium chrysogenum
jgi|Beauveria bassiana|5636|BBA_05636m.01	Beauveria bassiana
jgi|Beauveria brongniartii|426|transcript_OAA52585	Beauveria brongniartii
jgi|Claviceps purpurea|5837|transcript_CCE32750	Claviceps purpurea
jgi|Cylindrocarpon olidum|527189|fgenesh1_pm.5_#_166	Cylindrocarpon olidum
jgi|Dactylonectria estremocensis|520345|fgenesh1_pg.3_#_359	Dactylonectria estremocensis
jgi|Dactylonectria macrodidyma|751137|fgenesh1_pg.1_#_382	Dactylonectria macrodidyma
jgi|Drechmeria coniospora|6869|transcript_KYK54943	Drechmeria coniospora
jgi|Fusarium graminearum|9864|FGSG_08403T0	Fusarium graminearum
jgi|Fusarium solani|210055|CE210054_62803	Fusarium solani
jgi|Fusarium verticillioides|9827|FVEG_02071T0	Fusarium verticillioides
jgi|Hirsutella minnesotensis|1630|rna-gnl|WGS_JPUM|HIM_03806_T0_HIM_03806	Hirsutella minnesotensis
jgi|Hypomyces perniciosus|266|FUN_000266-T1	Hypomyces perniciosus
jgi|Hypomyces rosellus|5927|FUN_006048-T1	Hypomyces rosellus
jgi|Ilyonectria europaea|242527|CE242526_42984	Ilyonectria europaea
jgi|Isaria fumosorosea|3191|transcript_OAA59488	Isaria fumosorosea
jgi|Lecanicillium lecanii|9276|transcript_OAA74405	Lecanicillium lecanii
jgi|Metarhizium acridum|3492|MAC_03492m.01	Metarhizium acridum
jgi|Metarhizium anisopliae|7973|transcript_KID67610	Metarhizium anisopliae
jgi|Metarhizium brunneum|4713|XM_014691744.1	Metarhizium brunneum
jgi|Moelleriella libera|7125|rna-gnl|WGS_AZGY|AAL_mRNA03464_AAL_03464	Moelleriella libera
jgi|Neonectria ditissima|1928|AK830_g8166T0	Neonectria ditissima
jgi|Ophiocordyceps australis|499|transcript_PHH61320	Ophiocordyceps australis
jgi|Ophiocordyceps camponoti-rufipedis|1555|transcript_PHH76401	Ophiocordyceps camponoti-rufipedis
jgi|Ophiocordyceps kimflemingae|710|transcript_PFH62958	Ophiocordyceps kimflemingae
jgi|Pochonia chlamydosporia|1885|VFPPC_01455T0	Pochonia chlamydosporia
jgi|Purpureocillium lilacinum|3983|transcript_OAQ93586	Purpureocillium lilacinum
jgi|Stachybotrys chartarum|5157|transcript_KFA76804	Stachybotrys chartarum
jgi|Stachybotrys chlorohalonata|8671|transcript_KFA61975	Stachybotrys chlorohalonata
jgi|Stachybotrys elegans|408567|fgenesh1_pg.6_#_190	Stachybotrys elegans
jgi|Tolypocladium capitatum|2979|transcript_PNY24468	Tolypocladium capitatum
jgi|Tolypocladium ophioglossoides|1357|transcript_KND90577	Tolypocladium ophioglossoides
jgi|Tolypocladium paradoxum|7134|transcript_POR35204	Tolypocladium paradoxum
jgi|Torrubiella hemipterigena|7341|VHEMI06833-1	Torrubiella hemipterigena
jgi|Trichoderma atroviride|172645|gw1.25.876.1	Trichoderma atroviride
jgi|Trichoderma harzianum|83514|e_gw1.5.782.1	Trichoderma harzianum
jgi|Trichoderma reesei|22774|estExt_fgenesh1_pm.C_140111	Trichoderma reesei
jgi|Ustilaginoidea virens|3189|UVI_02009530	Ustilaginoidea virens

### Sheet: SRE2
jgi|Acremonium chrysogenum|1289|ACRE_076870T0	Acremonium chrysogenum
jgi|Claviceps purpurea|8653|transcript_CCE34419	Claviceps purpurea
jgi|Cylindrocarpon olidum|34956|CE34955_12054	Cylindrocarpon olidum
jgi|Cylindrocarpon olidum|410342|e_gw1.21.282.1	Cylindrocarpon olidum
jgi|Cylindrocarpon olidum|591512|MIX21699_3319_54	Cylindrocarpon olidum
jgi|Dactylonectria estremocensis|249497|CE249496_8043	Dactylonectria estremocensis
jgi|Dactylonectria estremocensis|80061|CE80060_21924	Dactylonectria estremocensis
jgi|Dactylonectria macrodidyma|204195|CE204194_64175	Dactylonectria macrodidyma
jgi|Dactylonectria macrodidyma|839761|fgenesh1_pm.4_#_660	Dactylonectria macrodidyma
jgi|Drechmeria coniospora|7011|transcript_KYK55085	Drechmeria coniospora
jgi|Fusarium graminearum|10779|FGSG_09308T0	Fusarium graminearum
jgi|Fusarium graminearum|5412|FGSG_02814T0	Fusarium graminearum
jgi|Fusarium solani|27344|CE27343_25966	Fusarium solani
jgi|Fusarium solani|554245|gm1.14491_g	Fusarium solani
jgi|Fusarium verticillioides|11532|FVEG_13127T0	Fusarium verticillioides
jgi|Fusarium verticillioides|14583|FVEG_03795T0	Fusarium verticillioides
jgi|Hirsutella minnesotensis|5739|rna-gnl|WGS_JPUM|HIM_05999_T0_HIM_05999	Hirsutella minnesotensis
jgi|Hypomyces perniciosus|7888|FUN_007705-T1	Hypomyces perniciosus
jgi|Hypomyces rosellus|7485|FUN_007649-T1	Hypomyces rosellus
jgi|Ilyonectria europaea|1034634|CE1034633_20946	Ilyonectria europaea
jgi|Ilyonectria europaea|1486532|e_gw1.11.1228.1	Ilyonectria europaea
jgi|Metarhizium acridum|2736|MAC_02736m.01	Metarhizium acridum
jgi|Metarhizium anisopliae|7819|transcript_KID67456	Metarhizium anisopliae
jgi|Metarhizium brunneum|4559|XM_014691590.1	Metarhizium brunneum
jgi|Moelleriella libera|7592|rna-gnl|WGS_AZGY|AAL_mRNA03927_AAL_03927	Moelleriella libera
jgi|Neonectria ditissima|12643|AK830_g6803T0	Neonectria ditissima
jgi|Neonectria ditissima|9160|AK830_g3975T0	Neonectria ditissima
jgi|Ophiocordyceps camponoti-rufipedis|3423|transcript_PHH74002	Ophiocordyceps camponoti-rufipedis
jgi|Ophiocordyceps kimflemingae|3844|transcript_PFH62404	Ophiocordyceps kimflemingae
jgi|Pochonia chlamydosporia|2074|VFPPC_01619T0	Pochonia chlamydosporia
jgi|Purpureocillium lilacinum|5636|transcript_OAQ92291	Purpureocillium lilacinum
jgi|Stachybotrys chartarum|5219|transcript_KFA76846	Stachybotrys chartarum
jgi|Stachybotrys chlorohalonata|9149|transcript_KFA61492	Stachybotrys chlorohalonata
jgi|Stachybotrys elegans|480817|gm1.8326_g	Stachybotrys elegans
jgi|Tolypocladium capitatum|7051|transcript_PNY26854	Tolypocladium capitatum
jgi|Tolypocladium ophioglossoides|4376|transcript_KND88153	Tolypocladium ophioglossoides
jgi|Tolypocladium paradoxum|4254|transcript_POR39383	Tolypocladium paradoxum
jgi|Trichoderma atroviride|298437|estExt_fgenesh1_kg.C_contig_190286	Trichoderma atroviride
jgi|Trichoderma harzianum|80211|e_gw1.4.1433.1	Trichoderma harzianum
jgi|Trichoderma reesei|122879|estExt_fgenesh5_pg.C_160091	Trichoderma reesei
jgi|Ustilaginoidea virens|6319|UVI_02023230	Ustilaginoidea virens
