## Supplementary table 3 for "SREBP-mediated gene expression regulation is essential for the intrinsic fungicide tolerance and antagonism in the fungal biocontrol agent *Clonostachys rosea*"

### Sheet: Sheet1
Species	Mycocosm_code	INSIG	SCAP	SRE1	SRE2	lifestyle
Escovopsis weberi	Escweb1	1	1	0	0	Insect Pathogen
Beauveria bassiana	Beaba1	1	1	1	0	Insect Pathogen
Beauveria brongniartii	Corbr1	1	1	1	0	Insect Pathogen
Cordyceps militaris	Cormi1	1	1	0	0	Insect Pathogen
Isaria fumosorosea	Corfu1	1	1	1	0	Insect Pathogen
Lecanicillium lecanii	Corco1	1	0	1	0	Insect Pathogen
Metarhizium acridum	Metac1	1	1	1	1	Insect Pathogen
Metarhizium anisopliae	Metani1	1	1	1	1	Insect Pathogen
Metarhizium brunneum	Metbr1	1	1	1	1	Insect Pathogen
Torrubiella hemipterigena	Torhe1	1	0	1	1	Insect Pathogen
Moelleriella libera	Moeli1	1	1	1	1	Insect Pathogen
Ophiocordyceps australis	Ophau1	1	1	1	0	Insect Pathogen
Ophiocordyceps camponoti-rufipedis	Ophca1	1	1	1	1	Insect Pathogen
Ophiocordyceps kimflemingae	Ophun1	1	1	1	1	Insect Pathogen
Stachybotrys elegans	Stael1	1	1	1	1	Mycoparasite
Tolypocladium capitatum	Tolca1	1	1	1	1	Mycoparasite
Tolypocladium ophioglossoides	Tolop1	1	1	1	1	Mycoparasite
Tolypocladium paradoxum	Tolpa1	1	1	1	1	Mycoparasite
Trichoderma atroviride	Triat2	1	1	1	1	Mycoparasite
Trichoderma harzianum	Triha1	1	1	1	1	Mycoparasite
Trichoderma reesei	Trire2	1	1	1	1	Mycoparasite
Hypomyces perniciosus	Hypper1	1	1	1	1	Mycoparasite
Hypomyces rosellus	Hypros1	1	1	1	2	Mycoparasite
Drechmeria coniospora	Dreco1	1	1	1	1	Nematophagous
Hirsutella minnesotensis	Hirmi1	1	1	1	1	Nematophagous
Pochonia chlamydosporia	Pocchl1	1	1	1	1	Nematophagous
Purpureocillium lilacinum	Purli1	1	1	1	1	Nematophagous
Claviceps purpurea	Clapu1	1	1	1	1	Plant Pathogen
Cylindrocarpon olidum	Cylol1	1	1	1	3	Plant Pathogen
Dactylonectria estremocensis	Daces1	1	1	1	2	Plant Pathogen
Dactylonectria macrodidyma	Dacma1	1	1	1	2	Plant Pathogen
Fusarium graminearum	Fusgr1	1	1	1	2	Plant Pathogen
Fusarium solani	Fusso1	1	1	1	2	Plant Pathogen
Fusarium verticillioides	Fusve2	1	1	1	2	Plant Pathogen
Ilyonectria europaea	Ilysp1	1	1	1	2	Plant Pathogen
Neonectria ditissima	Neodi1	1	1	1	2	Plant Pathogen
Ustilaginoidea virens	Ustvir1	1	1	1	1	Plant Pathogen
Acremonium chrysogenum	Acrchr1	1	1	1	1	Saprotroph
Stachybotrys chartarum	Stach1	0	1	1	2	Saprotroph
Stachybotrys chlorohalonata	Stachl1	1	1	1	2	Saprotroph
