## Supplementary table 4 for "SREBP-mediated gene expression regulation is essential for the intrinsic fungicide tolerance and antagonism in the fungal biocontrol agent *Clonostachys rosea*"

### Sheet: Average_of_samples
Group	Δsre1 on CZ	Δsre1 on CZ + Pro	WT on CZ	WT on CZ + Pro	Average
Raw reads	28.1	31.7	26.075	37.85	30.9312
Clean reads	28.0334	31.6279	25.9628	37.6545	30.8196
Clean reads %	0.997629	0.997724	0.995698	0.994836	0.996472
Unmapped	0.0850532	0.0791714	0.0747983	0.0811644	0.0800468
Assigned to genes	0.705345	0.727488	0.710161	0.699942	0.710734
Unassigned_MultiMapping	0.0781634	0.0690157	0.0769464	0.0788416	0.0757418
Unassigned_NoFeatures	0.131438	0.124325	0.138094	0.140052	0.133477

### Sheet: All_samples
Sample	Average	Δsre1 on CZ 1	Δsre1 on CZ 2	Δsre1 on CZ 3	Δsre1 on CZ 4	Δsre1 on CZ + Pro 1	Δsre1 on CZ + Pro 2	Δsre1 on CZ + Pro 3	Δsre1 on CZ + Pro 4	WT on CZ 1	WT on CZ 2	WT on CZ 3	WT on CZ 4	WT on CZ + Pro 1	WT on CZ + Pro 2	WT on CZ + Pro 3	WT on CZ + Pro 4
Raw reads (million reads)	30.9313	30.5	22.5	22.6	36.8	23.6	36	41.8	25.4	26.7	25.1	28.5	24	35.2	26.8	37.3	52.1
Clean reads (million reads)	30.8196	30.3747	22.469	22.5058	36.784	23.6482	35.8514	41.7136	25.2982	26.5868	24.9976	28.4337	23.8332	34.7932	26.7305	37.2589	51.8355
Clean reads %	0.996489	0.995891	0.998622	0.995832	0.999566	1.00204	0.995873	0.997933	0.995991	0.995762	0.995919	0.997674	0.993049	0.988444	0.997408	0.998897	0.994923
Unmapped	0.0800468	0.0786122	0.0953552	0.0798858	0.0863596	0.0800725	0.0832952	0.0764847	0.0768332	0.0784367	0.0593242	0.0892495	0.0721828	0.0891775	0.0722852	0.0854157	0.0777792
Assigned to genes	0.710734	0.710248	0.701379	0.711097	0.698656	0.726702	0.723383	0.731609	0.728256	0.709566	0.716696	0.702344	0.712038	0.679601	0.71498	0.694997	0.710191
Unassigned_MultiMapping	0.0757418	0.0781824	0.0774199	0.0795403	0.0775111	0.0672507	0.0703555	0.0706136	0.0678432	0.0780232	0.0747543	0.0805888	0.0744195	0.071863	0.0796058	0.0823109	0.0815867
Unassigned_NoFeatures	0.133477	0.132957	0.125846	0.129477	0.137473	0.125975	0.122966	0.121293	0.127068	0.133974	0.149225	0.127818	0.14136	0.159359	0.133129	0.137276	0.130443
